# Proteasomal activity is differentially regulated in source and sink tissues of Arabidopsis

**DOI:** 10.1101/2022.11.16.516810

**Authors:** Haojie Wang, Joost T. van Dongen, Jos HM schippers

**Affiliations:** Department of Molecular Genetics, Leibniz Institute of Plant Genetics and Crop Plant Research (IPK) Gatersleben, 06466 Seeland, Germany; Institute of Biology I, Rheinisch-Westfälische Technische Hochschule Aachen University, 52074 Aachen, Germany

**Keywords:** Proteasome, Plant senescence, Proteostasis, Transcription Factors, Arabidopsis

## Abstract

Protein homeostasis controlled by the 26S proteasome plays a pivotal role in the adaption of plants to environmental stress, contributing to survival and longevity. During ageing in animals, proteasome activity declines resulting in senescence, however, in plants this is so far largely unexplored. Herein, we found that 26S proteasome capacity deteriorates with leaf age, while 20S proteasome activity increases. Interestingly, expression of proteasomal genes increases during leaf senescence, both at the steady-state mRNA level and poly-ribosome associated mRNA level. However, the increase in transcript level does not correlate with protein abundance and proteasome activity in senescing leaves. Furthermore, chemical inhibition of the proteasome results in accelerated leaf senescence. Interestingly, deterioration of proteasome activity in senescent leaves could be restored by cytokinin application. In Arabidopsis, feed-back regulation between proteasome activity and gene expression exists, and we propose that this is the cause for the high amount of proteasomal subunit mRNA during leaf senescence. In sink tissues like mature siliques and seeds, an increased 26S proteasome activity is observed. This increased activity is mainly due to enhanced proteasome assembly. This work provides new insights into the regulation of proteasome activity which deepens our understanding on source-sink relations and their impact on plant yield.
