## Supplemental Dataset S1 for "Proteasomal activity is differentially regulated in source and sink tissues of Arabidopsis"

### Sheet: Sheet1
Supplemental Dataset 1. Relative transcript abundance of proteasomal subunit genes during leaf ageing. The expression of each gene was normalized against that of ACT2 at each time point. The data re based on 4 independent biological replicates. Data are presented as Log2FC.
Gene	15 days	22 days	28 days	36 days	43 days
RPN1a	0	0.195554	0.647863	0.370798	0.55056
RPN1b	0	0.272972	0.459322	-0.0349779	-0.389106
RPN2a	0	-0.0650273	0.138523	-0.329011	-0.771516
RPN2b	0	0.0240439	0.309533	-0.105567	-0.16529
RPN3a	0	-0.0520366	0.267875	-0.281767	0.177713
RPN3b	0	0.0270901	0.376704	-0.233165	0.472425
RPN5a	0	0.179506	0.702668	-0.152814	0.626024
RPN5b	0	0.146049	0.0755163	-0.546348	1.65423
RPN6	0	0.181869	0.728442	-0.0798453	0.672271
RPN7	0	0.0647137	0.321599	-0.130814	0.913886
RPN8a	0	-0.29553	-0.0751415	-0.831608	-0.0231175
RPN8b	0	0.326001	0.801725	0.407835	1.02374
RPN9a	0	-0.481375	-0.155689	-0.513094	1.85935
RPN9b	0	-0.0317142	0.199277	-0.429052	-0.451516
RPN10	0	0.482065	0.629112	0.311221	0.319352
RPN11	0	-0.11949	0.0689015	-0.233264	1.67029
RPN12a	0	0.27817	0.90393	0.201279	-0.694499
RPN12b	0	1.60787	0.975505	-0.26932	0.378874
RPT1a	0	0.500723	1.02192	0.36875	2.78031
RPT1b	0	1.54922	3.3575	2.25802	5.9272
RPT2a	0	0.311853	0.753481	0.588119	0.974428
RPT2b	0	-0.390367	-0.635365	-1.11707	-2.43179
RPT3	0	0.352103	0.846314	0.460271	1.79996
RPT4a	0	0.166943	0.295133	-0.0904366	1.26317
RPT4b	0	0.155631	0.510228	0.00719186	0.700726
RPT5a	0	0.220373	0.944434	0.517091	1.42905
RPT5b	0	0.797228	1.59127	1.40068	2.16159
RPT6a	0	-0.084648	0.214214	-0.125747	0.786794
RPT6b	0	0.538424	1.11415	-0.289794	2.53318
PAA1	0	0.229981	0.534019	-0.113665	1.09563
PAA2	0	1.57694	2.65521	1.32311	0.0665415
PAB1	0	0.44801	1.07138	0.266531	1.58833
PAB2	0	0.164959	0.58415	0.0134408	0.460992
PAC1	0	0.0531637	0.37237	-0.00538674	-2.84299
PAC2	0	-1.46682	-1.58405	-0.847549	1.85539
PAD1	0	0.339864	0.726954	0.106289	0.505505
PAD2	0	0.943366	1.08212	0.536979	0.683092
PAE1	0	-0.0124802	0.467729	-0.341272	1.04468
PAE2	0	0.232052	0.818242	0.0383982	0.0197927
PAF1	0	0.203796	0.730768	0.324882	1.59548
PAF2	0	0.489687	0.557844	-0.386506	-0.635871
PAG1	0	0.174839	0.580908	-0.0484033	0.137649
PBA1	0	0.312665	0.677256	0.296275	1.69066
PBB1	0	0.236464	0.592403	-0.370407	-3.63018
PBB2	0	-0.0189352	0.510703	-0.104753	0.33493
PBC1	0	0.182918	0.377638	0.406985	0.505699
PBC2	0	0.381147	0.552954	-0.237797	-0.621969
PBD1	0	0.234412	0.571857	0.171019	-3.62406
PBD2	0	0.490209	0.856558	0.171846	0.918485
PBE1	0	-0.0904211	0.40005	-0.330149	0.545687
PBE2	0	-0.0614621	0.305127	-0.294242	-0.227457
PBF1	0	0.405942	0.946549	0.097785	0.541149
PBG1	0	0.805494	0.944916	0.185798	1.26159
UMP1a	0	-0.15949	0.30362	-0.0256974	-0.775632
UMP1b	0	0.406734	0.680528	0.69109	0.965658
