## Supplemental Dataset S3 for "Proteasomal activity is differentially regulated in source and sink tissues of Arabidopsis"

### Sheet: Sheet1
Supplemental Dataset 3. Relative transcript abundance of transcriptional regulators of the proteasome during leaf ageing. Expression data was obtained from Woo et al. (2016) and normalized against 4D values.
		gene	4D	6D	8D	10D	12D	14D	16D	18D	20D	22D	24D	26D	28D	30D
AT1G28470	SND3	ANAC010	0	0.468536	-0.780808	-0.348466	-0.687671	-2.66581	-1.67653	-2.10905	nd	-0.677335	-1.75377	-0.636662	1.88236	4.23752
AT1G69490	NAP	ANAC029	0	0.511761	0.33819	1.70907	2.35298	2.67484	2.373	2.87111	3.7747	3.59145	4.00944	4.3133	5.56938	6.01366
	AT3G04060	ANAC046	0	-0.330789	-0.668854	1.17945	2.30869	4.35568	3.95575	4.79263	4.96339	5.16079	5.96344	6.53192	7.75518	8.48677
	AT3G10500	ANAC053	0	0.133024	0.0767172	0.474626	1.25108	1.41253	1.48876	1.98587	2.36853	3.12925	3.552	3.74929	4.24168	4.94625
	AT3G15500	ANAC055	0	-0.103576	-1.23942	0.362153	2.02728	2.62403	2.14252	3.10629	4.28255	4.78342	5.47014	6.11891	7.40671	9.4307
	AT4G17980	ANAC071	nd	nd	nd	nd	nd	nd	nd	nd	nd	nd	nd	nd	nd	nd
AT5G04410	NAC2	ANAC078	0	0.26899	0.405811	0.543345	0.820516	1.03716	1.0177	1.27201	1.6198	1.71122	2.05993	2.12709	2.43336	2.76847
AT5G08790	ATAF2	ANAC081	0	0.345868	-0.101587	0.442712	0.803081	0.961257	0.664742	1.22077	2.00914	2.48046	2.81178	2.85181	2.78513	2.60504
		gene	4D	6D	8D	10D	12D	14D	16D	18D	20D	22D	24D	26D	28D	30D
	AT4G24240	WRKY7	0	0.233969	0.181163	0.6283	0.409784	0.873092	0.680445	0.492278	0.574715	0.435659	0.325539	0.560948	0.228136	-0.364047
	AT2G30590	WRKY21	0	0.477122	0.135036	0.108317	0.544651	0.703795	0.696035	0.765864	1.15591	1.75016	1.6421	1.69717	1.80004	1.10738
	AT4G01250	WRKY22	0	0.0669748	-0.749269	-0.445652	-0.535693	-1.21312	-2.2199	-2.27051	-1.13353	-2.30833	-1.7339	-1.90867	-2.10866	-1.71855
	AT1G80840	WRKY40	0	-0.167373	-0.806381	-0.408045	-0.852926	-1.26119	-2.98557	-2.35223	-1.17255	-1.74211	-0.487354	-0.732827	-1.20796	-2.09399
	AT3G01970	WRKY45	0	1.71378	2.17351	2.62272	4.32847	5.60994	6.05254	7.84745	8.39453	9.14491	9.66771	10.0528	10.7934	11.0629
	AT3G56400	WRKY70	0	0.540099	-0.857165	0.0658639	0.0832171	0.607891	0.0765281	0.795152	1.23007	1.4169	1.85324	1.56749	1.3473	1.06054
	AT5G13080	WRKY75	nd	nd	nd	nd	0	1.28346	1.67482	3.45429	5.35757	6.75605	7.8347	8.33007	9.42367	10.5088
		gene	4D	6D	8D	10D	12D	14D	16D	18D	20D	22D	24D	26D	28D	30D
	At1g68550	CRF10	0	13.3246	13.4135	13.4308	14.2709	-0.641977	-0.568227	13.3978	14.2445	14.3077	14.3959	14.6106	13.0041	13.6559
	At5g67190	DEAR2	0	0.129169	-0.0299091	0.784494	1.12036	1.71681	1.4295	1.73963	1.63315	1.31489	1.5108	1.40542	1.17113	0.318148
	At1g22810	ERF019	0	-1.2109	-1.72241	-1.65055	-1.80861	-3.0744	-5.77251	-6.83628	-5.81001	-6.70799	-5.48556	-6.02554	-7.09136	-5.01108
	At2g44940	ERF34	0	0.876685	1.60317	1.59749	1.48339	1.24238	1.76508	1.33071	0.682391	0.438207	-0.162294	-0.30322	-0.593004	-3.56573
	At5g51190	ERF105	0	0.542632	-0.309743	-0.108056	-0.811547	-1.12724	-2.3364	-1.34957	-0.50477	-1.41656	-0.325137	-0.540871	-0.166717	-1.58598
		gene	4D	6D	8D	10D	12D	14D	16D	18D	20D	22D	24D	26D	28D	30D
	AT5G16820	HSF3	0	0.392425	0.138636	0.319411	0.693221	1.19639	0.994826	1.08704	1.21774	1.20182	1.33929	1.3302	1.25632	0.230588
	AT3G22830	HSFA6B	nd	nd	nd	nd	nd	nd	nd	nd	nd	nd	nd	nd	nd	nd
		gene	4D	6D	8D	10D	12D	14D	16D	18D	20D	22D	24D	26D	28D	30D
	At1g74650	MYB31	0	1.24289	2.26582	2.46805	3.50715	3.97235	3.26799	4.30267	4.43366	5.05107	5.53049	5.74847	5.99877	4.49199
	At5g06100	MYB33	0	-0.363999	0.440533	1.08909	0.97624	1.47576	1.79531	1.35485	2.34273	2.20533	2.52366	3.0081	3.40907	4.20479
	At5g67300	MYB44	0	0.347572	-0.039239	-0.27174	-0.119156	-0.213313	-0.485857	-0.385767	-0.256538	-0.203856	0.162074	0.47923	0.820769	1.16692
	At4g01680	MYB55	0	-0.552665	-1.07815	-0.56978	-1.81531	-1.89398	-2.16427	-1.93104	-1.59652	-3.24136	-2.01439	-4.5479	-2.3349	-23.1575
	At3g12720	MYB67	nd	nd	nd	nd	nd	nd	nd	nd	nd	nd	nd	nd	nd	nd
	At2g23290	MYB70	0	-0.267931	-0.482326	-0.885183	-0.731495	-0.963429	-1.05498	-0.547515	-0.751074	-0.676158	-0.973105	-0.565598	-0.245845	-0.116744
	At3g50060	MYB77	0	-0.017568	-1.24947	-1.79882	-1.81556	-2.80353	-2.99832	-3.7553	-3.42288	-3.91366	-3.87099	-4.00027	-4.26113	-5.1272
	At3g02940	MYB107	nd	nd	nd	nd	nd	nd	nd	nd	nd	nd	nd	nd	nd	nd
		gene	4D	6D	8D	10D	12D	14D	16D	18D	20D	22D	24D	26D	28D	30D
	AT2G36270	ABI5	nd	0	1.05218	0.0100173	0.832533	1.51984	1.45537	2.60418	2.52726	3.23027	4.14464	5.22182	6.32662	5.69321
	AT2G46270	GBF3	0	-0.580853	-15.9542	0.761414	1.15258	2.44257	2.26481	2.68827	3.38238	3.91074	4.72515	4.64599	4.9754	5.02017
	AT5G06950	TGA2	nd	0	2.86143	3.09299	2.28133	-9.10886	3.33842	2.83818	3.35711	4.03243	3.48973	3.9781	4.306	3.91828
	AT1G22070	TGA3	nd	0.797409	0.87644	1.34227	1.53764	1.85784	1.96289	2.04953	2.2944	2.71905	2.91536	2.98174	3.04175	2.34724
		gene	4D	6D	8D	10D	12D	14D	16D	18D	20D	22D	24D	26D	28D	30D
	At3g50700	IDD2	0	0.691478	0.289075	0.705381	1.13364	1.85586	1.7564	1.94208	1.964	2.28302	2.32992	2.30051	2.08468	0.839281
	At2g28200	ZAT5	0	1.0443	1.1231	1.22249	1.57062	2.28715	2.26366	2.80335	3.08976	2.70515	2.90708	3.41008	4.57928	5.45952
		gene	4D	6D	8D	10D	12D	14D	16D	18D	20D	22D	24D	26D	28D	30D
	At5g58010	AtbHLH82	nd	nd	nd	nd	nd	nd	nd	nd	nd	nd	nd	nd	nd	nd
	At1g69010	BIM2	0	0.956462	0.983813	0.973924	0.986397	1.13684	1.36711	1.07199	1.65629	1.33255	1.31818	1.32022	1.51235	1.52442
		gene	4D	6D	8D	10D	12D	14D	16D	18D	20D	22D	24D	26D	28D	30D
	At3g13040	At3g13040	0	0.439637	0.36426	0.254569	0.227584	0.358525	0.837648	0.680391	0.808872	0.644931	1.11015	0.19333	0.691412	0.238017
	At3g24120	PHL2	0	0.80608	0.684149	1.32283	1.08118	1.56147	1.52759	1.65193	1.72695	1.65727	1.82136	1.82391	1.5593	0.997915
		gene	4D	6D	8D	10D	12D	14D	16D	18D	20D	22D	24D	26D	28D	30D
	At2g35940	BLH1	0	-0.0886777	0.146399	0.915819	1.23694	1.77963	1.75006	2.34251	2.88204	3.07047	3.19457	2.9741	3.14879	3.4244
	At4g17460	HAT1	0	0.81725	0.732782	0.564404	0.771224	0.766266	0.777633	0.63353	0.513928	-0.019342	-0.340021	-0.377252	-1.09353	-3.51161
	At4g04890	PDF2	0	0.483399	0.506602	0.410816	0.283932	0.0722727	0.192347	-0.0105917	-0.192276	-0.252158	-0.655173	-0.882037	-1.25403	-2.48766
		gene	4D	6D	8D	10D	12D	14D	16D	18D	20D	22D	24D	26D	28D	30D
	At1g51700	DOF1	0	-0.0733577	-0.310475	0.0963999	-0.061769	-0.117378	-0.485804	-0.332676	-0.106728	-0.679745	-0.165401	-0.486086	-0.772352	-1.8373
	At5g62940	HCA2	0	0.129285	-0.219501	-0.347008	-1.18597	-1.94423	-2.17622	-2.887	-3.16735	-3.89852	-4.20057	-3.88145	-4.08894	-4.9315
	At5g02460	PEAR2	0	0.185182	0.4034	0.0544901	-0.248578	-0.0299968	-0.0709386	0.211207	0.212998	0.431478	-0.0455104	0.480719	0.659765	1.60365
		gene	4D	6D	8D	10D	12D	14D	16D	18D	20D	22D	24D	26D	28D	30D
	AT1G72740	AT1G72740	0	-0.199152	-0.209515	-0.0242844	-0.0624126	0.310689	0.281168	0.513699	0.849215	0.24944	0.529879	1.04336	0.901888	1.02953
	AT3G10113	AT3G10113	0	0.134294	0.392091	0.368446	0.558733	0.667434	0.763371	0.599919	0.690227	-0.0148492	0.151808	-0.00996429	-0.912168	-3.06742
	AT5G02840	RVE4	0	0.94048	1.48958	1.26193	1.99014	1.8718	2.39979	2.57729	2.36464	1.92346	1.66788	1.45083	1.49168	0.378472
	AT3G09600	RVE8	0	1.70621	1.21083	1.49642	1.65517	2.06305	2.17347	2.265	2.51988	2.28588	2.17801	2.25568	1.95605	1.02252
